# Single-cell map of the female brain across reproductive transitions

**DOI:** 10.64898/2026.01.03.697507

**Authors:** Luisa Demarchi, Maria Tickerhoof, Ayyappa Kumar Sista Kameshwar, Devin Rocks, Laila Ouldibbat, Ana Milosevic, Masako Suzuki, Marija Kundakovic

## Abstract

Ovarian hormone shifts enable reproduction and are associated with substantial brain plasticity and disease risks. While imaging studies provide (micro)structural insights into brain changes across the ovarian cycle and pregnancy, the high resolution, single-cell map of the brain across reproductive transitions is missing. Here, we performed multiome (gene expression and chromatin accessibility) analysis of the mouse ventral hippocampus (vHIP) across sex, estrous cycle, and peripartum period at single cell resolution. We identify dynamic changes in vHIP cellular composition across the estrous cycle and pregnancy, including in the neural stem cells of the dentate gyrus (DG), enabling hormone-driven neurogenesis. Major gene expression changes are neuronal function-relevant, cell type-specific, and found in excitatory neurons of CA1, CA3, and DG subfields, across sex and reproductive transitions. In contrast, chromatin accessibility changes are more extensive and found across cell types, likely driven by estrogen level shifts in both within-female and between-sex comparisons. We show that chromatin remodeling during the estrous cycle primes the genome for gene expression changes during pregnancy and is also enriched for brain disease-relevant genes. Finally, we reveal a thyroid hormone transporter (Transthyretin, *Ttr*) gene as the major candidate gene that drives structural and behavioral changes across the estrous cycle and pregnancy. Our study provides an extensive cellular and molecular view of how reproductive transitions shape the brain and opens the possibility to target downstream targets of estrogen, including thyroid hormone signaling, as a treatment option for hormone-sensitive periods in women.

---

Ovarian hormone fluctuations are required for female reproductive function and occur systemically across the ovarian cycle as well as during pregnancy and postpartum. While hormone-driven remodeling of reproductive organs plays an important role in preparation for pregnancy and giving birth, the brain also undergoes significant changes with hormone shifts, representing a particular form of sex-specific brain plasticity that has been understudied, despite its critical importance for understanding female brain physiology and disease risk.

Studies in the early 90s showed that hormone fluctuations across the estrous cycle induce changes in dendritic spine density in the rodent hippocampus^1^, primarily driven by estrogen level changes^2^. Recently, high resolution imaging studies in humans showed gray matter changes across the menstrual cycle^3^ and in pregnancy and postpartum^4,5^, implicating both estrogen and progesterone in neuroplasticity driven by reproductive transitions in women. Importantly, these periods of significant hormonal shifts are associated with the increased symptomology and risk of mental disorders, including postpartum depression^6^ (affecting 20% of pregnant people), premenstrual dysphoric disorder^7^ (affecting 5-8% of menstruating individuals), and premenstrual exacerbation of mood disorders^8^ (occurring in >50% of affected women). Thus, it is crucial to characterize brain changes during these periods not only structurally, but also at cellular and molecular levels in order to gain molecular insights into brain changes and potentially find novel therapeutic targets.

Previous studies in mice focused on bulk neuronal (NeuN+) cells in the ventral hippocampus (vHIP) and found changes in chromatin organization and gene expression across the estrous cycle^9^. These chromatin dynamics were linked to changes in hippocampal dendritic spines and changes in anxiety-and depression-related behaviors, providing insights into hormone-driven structural plasticity and psychiatric risk^9^. Recently, a single cell study showed extensive hormone-driven gene expression and cellular state changes in the reproductive organs, providing a high resolution view of tissue remodeling that occurs across the estrous cycle^10^. In the brain, only one study used hormonal treatments with estradiol and progesterone in ovariectomized (OVX) rodents to mimic the estrous cycle stages and showed important hormone status-dependent changes in the estrogen receptor-rich hypothalamus^11^.

However, high-resolution cellular and molecular studies of the effects of physiological ovarian hormone shifts in the brain are missing. Here, we performed multiome (gene expression and chromatin accessibility) analysis of the mouse vHIP across sex, estrous cycle, and peripartum period at single cell resolution and revealed biological roles of dynamic cellular and molecular changes induced by ovarian hormone shifts.
