## Extended Data Table 2 for "Single-cell map of the female brain across reproductive transitions"

### Sheet: Ttr expression
Extended Data Table 2. Ttr expression changes in Diestrus-Proestrus and Pregnancy-Postpartum comparisons across cell types
Die vs Pro					Preg vs. PP
Broad	p_val	avg_log2FC	p_val_adj	FC	p_val	avg_log2FC	p_val_adj	FC
Ast	1.89599e-191	4.42	6.1212e-187	21.4068	3.97625e-74	1.69	1.28373e-69	3.22657
CP	0.700591	-0.165763	1	0.891457	0.000710382	1.70921	1	3.26981	Non-significant
Endo	2.60241e-42	4.6	8.40189e-38	24.2515	2.39443e-20	5.36	7.73041e-16	41.0696
ExN	0	3.91	0	15.0324	0	4.92	0	30.2738
InN	0	3.97	0	15.6707	4.29457e-175	4.47	1.3865e-170	22.1618
Mglia	1.6121e-52	3.94	5.20467e-48	15.3482	7.80898e-38	5.39	2.52113e-33	41.9326
OGDs	1.09231e-69	3.46	3.52653e-65	11.0043	4.2141e-53	3.48	1.36052e-48	11.1579
OPCs	2.10954e-73	4.12	6.81066e-69	17.3878	2.21191e-32	6.34	7.14114e-28	81.0084
SemiBroad	p_val	avg_log2FC	p_val_adj	FC	p_val	avg_log2FC	p_val_adj	FC
Ast	1.89599e-191	4.42	6.1212e-187	21.4068	3.97625e-74	1.68	1.28373e-69	3.20428
CA1	0	3.38	0	10.4107	5.60547e-276	4.98	1.80973e-271	31.5594
CA2	6.20062e-28	4.27	2.00187e-23	19.2929
CA3	0	4.29	0	19.5622	8.59485e-220	5.13	2.77485e-215	35.0174
Calb2	8.43836e-46	4.43	2.72432e-41	21.5557	1.98917e-23	1.97	6.42204e-19	3.91768
Cck	6.98119e-66	4.48	2.25388e-61	22.3159
CP	0.700591	-0.165763	1	0.891457	0.000710382	1.70921	1	3.26981	Non-significant
DG	0	4.16	0	17.8766	2.87331e-237	4.99	9.27647e-233	31.779
Endo	2.60241e-42	4.61	8.40189e-38	24.4201	7.80898e-38	5.39	2.52113e-33	41.9326
ENT	7.4909e-58	4.14	2.41844e-53	17.6305
Mglia	1.6121e-52	3.94	5.20467e-48	15.3482	3.34649e-37	6.09	1.08042e-32	68.1197
Nos1	1.21356e-26	3.6	3.91798e-22	12.1257	2.39443e-20	5.36	7.73e-16	41.0696
OGDs	1.09231e-69	3.46	3.52653e-65	11.0043	4.2141e-53	3.48	1.36052e-48	11.1579
OPCs	2.10954e-73	4.12	6.81066e-69	17.3878	2.21191e-32	6.34	7.14114e-28	81.0084
Other	1.47974e-28	4.56	4.77735e-24	23.5883
PPP	2.64674e-116	4.36	8.545e-112	20.5348	2.08701e-51	4.33	6.73792e-47	20.1122
Pvalb	1.08868e-71	2.59	3.51481e-67	6.02099	2.13338e-38	4.76	6.88763e-34	27.0958
Reln	0.000139905	6.22	4.51683e-14	74.5429
Sst	1.49017e-111	4.81	4.81103e-107	28.0514	4.17387e-41	4.71	1.34754e-36	26.1729
SUB	2.233e-121	4.31	7.20925e-117	19.8353	1.65367e-87	4.39	5.33887e-83	20.9663
Vip	6.09051e-25	4.44	1.96632e-20	21.7057	1.22392e-41	5.5	3.95141e-37	45.2548
